# Proliferation drives quorum sensing of microbial products in human macrophage populations

**DOI:** 10.1101/2022.05.12.491598

**Authors:** Nadia Rajab, Linden J. Gearing, Ruqian Lyu, Yair D.J. Prawer, Paul W. Angel, Sean M. Grimmond, Andrew L. Laslett, Davis J. McCarthy, Christine A. Wells

**Affiliations:** Centre for Stem Cell Systems, Department of Anatomy and Physiology, Faculty of Medicine, Dentistry and Health Sciences, The University of Melbourne, VIC, 3010, Australia; Centre for Innate Immunity and Infectious Diseases, Hudson Institute of Medical Research, Clayton, VIC, 3168, Australia; Department of Molecular and Translational Sciences, Monash University, Clayton, VIC, 3168, Australia; Bioinformatics and Cellular Genomics, St Vincent’s Institute of Medical Research, Fitzroy, Australia; Melbourne Integrative Genomics, School of Biosciences – School of Mathematics & Statistics, Faculty of Science, University of Melbourne, Melbourne, Australia; University of Melbourne Centre for Cancer Research, Faculty of Medicine, Dentistry and Health Sciences, The University of Melbourne, VIC, 3010, Australia; Australian Regenerative Medicine Institute, Monash University, Melbourne, VIC 3800, Australia

**Keywords:** Macrophage, pluripotent stem cells, endotoxin tolerance, innate memory, inflammation, lipopolysaccharide

## Abstract

Macrophages coordinate the initial host inflammatory response to tissue infection, as well as mediating the reparative phase, by producing growth factors that promote tissue repair. One model of this functional dichotomy is that peripherally recruited monocyte-derived macrophages drive acute inflammatory responses to infection, whereas tissue-resident macrophages are responsible for tissue repair. Alternatively, inflammation and repair may be inter-dependent molecular programs, such that both recruited and resident cells have equivalent capacity to contribute. Repeated exposure to pathogenic challenge results in innate tolerance, which may also alter the contributions of discrete macrophage populations to inflammation or repair. In this study a village model of tissue resident and recruited macrophages was created using induced pluripotent stem cell-derived macrophages and peripheral blood monocyte-derived macrophages, respectively. Population responses to repeated exposure to lipopolysaccharide were assessed with single-cell RNA sequencing and donors demultiplexed with Vireo. A subset of genes escaped classical tolerance programs in the iPSC, but not monocyte-derived macrophages, and this was associated with differences in their proliferative capacity. This suggests that targeting the proliferative resident macrophages would be most effective to limit inflammatory signaling.
