## Supplementary material for "Proliferation drives quorum sensing of microbial products in human macrophage populations": Table S2

### Sheet: gene_avg_expression_TRIF_MYD88
Seurat Cluster Number	0	1	2	3	4	5	6	7	8	9	10	11	12	13	14	15	16	17
	PSCM Acute								PSCM Control	MDM Acute	PSCM Acute	PSCM Control		MDM Control			MDM Acute	MDM Control
TRAM1	1.06734	1.54914	1.34795	1.24943	1.22295	1.14554	1.15252	0.948234	1.28311	1.22143	0.894008	0.886301	1.16577	1.48261	1.01485	1.13879	0.899444	1.12233
TICAM1	1.47125	0.384355	0.634478	0.484565	0.721085	0.590616	0.552177	0.534292	0.135759	0.840405	1.2489	0.102365	0.598527	0.305535	0.441083	0.5686	0.609744	0.213361
TRAF3	0.626254	0.345881	0.47204	0.353031	0.430602	0.211838	0.326809	0.228341	0.0746383	0.277867	0.566472	0.0435729	0.181496	0.396148	0.35176	0.771173	0.297876	0.307131
TBK1	0.354957	0.347872	0.439097	0.509761	0.307538	0.470527	0.617694	0.450995	0.231847	0.165339	0.24751	0.204878	0.490072	0.207423	0.288054	0.331775	0.10498	0.224442
IKBKE	0.197806	0.802142	0.840527	0.516735	0.892894	0.599842	0.737792	0.586708	0.241965	0.220593	0.358054	0.290283	0.531463	0.398351	0.978671	1.29569	0.197383	0.418908
IRF3	0.168148	0.172572	0.246149	0.222281	0.174709	0.217429	0.127597	0.37808	0.312033	0.125319	0.171197	0.342301	0.299042	0.209123	0.242039	0.128232	0.186185	0.324442
IKBKG	0.26308	0.275196	0.342256	0.41721	0.279887	0.364441	0.347684	0.401958	0.377691	0.202025	0.191753	0.2322	0.42707	0.381267	0.285475	0.536954	0.138674	0.361083
MAP3K7	0.256928	0.25396	0.234591	0.139816	0.26375	0.155263	0.115904	0.127755	0.364685	0.29765	0.208963	0.307221	0.0767587	0.232204	0.285711	0.396243	0.409774	0.366007
LY96	0.785174	0.684736	0.522946	0.313073	0.449372	0.166718	0.215456	0.382995	1.18227	1.25077	0.521759	0.647534	0.597945	1.42988	0.244672	0.0649024	1.45392	1.21969
TLR4	0.456332	0.203416	0.14405	0.164801	0.212237	0.0374745	0.109075	0.0484739	0.658003	0.865674	0.270193	0.584865	0.0506875	0.929804	0.447013	0.398366	0.438609	0.721881
CD14	7.50737	51.204	46.8225	4.6455	36.3132	0.115655	2.62929	0.168398	15.2145	6.17257	5.28813	11.129	0.640488	8.15293	21.0052	8.70494	5.04031	5.96417
TIRAP	0.037199	0.0456654	0.0601138	0.0375842	0.0494062	0.0213926	0.0268944	0.0585301	0.086361	0.0199394	0.0444642	0.0793106	0.0675143	0.0440988	0.050328	0.0797416	0.0179193	0
MYD88	0.578678	1.29563	1.23847	1.01107	1.0223	1.06443	1.52227	0.686563	0.459164	0.425973	0.39985	0.468606	1.26077	0.325294	0.852393	1.28491	0.245216	0.163402
IRAK4	0.108499	0.242357	0.285975	0.299043	0.171621	0.339068	0.417674	0.313693	0.251245	0.135891	0.133564	0.214144	0.262526	0.211367	0.171957	0.274398	0.145509	0.285191
IRAK1	1.01042	0.884907	0.870923	0.57269	0.710384	0.221021	0.363625	0.278006	1.00771	0.892935	0.882047	1.10198	0.32788	1.25705	0.633237	0.813727	0.921397	1.3444
IRAK2	2.64234	0.533838	1.01029	0.641657	0.618072	0.165648	0.51255	0.246965	0.130399	1.15496	1.94902	0.0891708	0.237268	0.0975232	0.405591	0.460572	1.1643	0
TRAF6	0.088874	0.100726	0.115432	0.140903	0.0784088	0.226455	0.207439	0.197564	0.143275	0.0815484	0.094455	0.0836795	0.131348	0.104185	0.0306103	0.0338464	0.0337535	0.102635
TAB2	1.3408	0.443465	0.512748	1.00711	0.347713	1.23008	0.880097	1.10206	0.675509	0.601062	0.861973	0.515864	0.935149	0.571289	0.349438	0.38718	0.419859	0.598562
TAB3	0.0888125	0.115772	0.108678	0.219394	0.115252	0.245685	0.14454	0.171658	0.124921	0.0997504	0.0516282	0.0683328	0.107543	0.169332	0.0532248	0.123155	0.14349	0.1053
CHUK	0.0992801	0.154371	0.112802	0.206344	0.121365	0.128461	0.125715	0.178504	0.131283	0.156371	0.107452	0.211447	0.132611	0.19954	0.140807	0.0494957	0.3571	0.271014
IKBKB	0.242317	0.14444	0.175387	0.179949	0.130556	0.170837	0.209931	0.211925	0.285107	0.0998483	0.233205	0.278616	0.108661	0.296949	0.239945	0.181234	0.0866379	0.113403
NFKBIA	29.378	11.0813	18.6732	23.072	11.5657	26.4191	25.1409	23.0024	1.84996	34.9465	27.6544	1.17769	17.0853	2.52382	10.1313	11.4058	42.5695	2.60593
MAPK14	0.116711	0.410954	0.399988	0.336553	0.283402	0.236285	0.284027	0.283676	0.430557	0.137319	0.144094	0.395553	0.230798	0.433795	0.602122	0.92554	0.141321	0.323293
MAPK12	0.175513	0.0434673	0.0275181	0.018034	0.0828346	0.0167239	0.0136703	0.0131797	0.205314	0.0192165	0.115269	0.200629	0.0199519	0.0504115	0.15071	0.321697	0.0210285	0.0973681
MAPK11	0.0182144	0.0115116	0.0161572	0.0125783	0.0105226	0.0447094	0.0141547	0.0423701	0.00653216	0.00480257	0.0260281	0.016454	0.0394161	0	0.0105357	0.0418734	0.0246219	0
MAPK13	0.469063	0.297469	0.305463	0.124269	0.267563	0.185029	0.0432402	0.128644	0.64402	0.245702	0.331154	0.479002	0.147651	0.515682	0.149737	0	0.370626	0.537615
